# Local auxin biosynthesis promotes shoot patterning and stem cell differentiation in Arabidopsis shoot apex

**DOI:** 10.1101/819342

**Authors:** Shalini Yadav, Harish Kumar, Ram Kishor Yadav

## Abstract

Shoot apical meristem (SAM) of higher plants is comprises of three distinct functional zones. Central zone (CZ) is placed at the meristem summit and harbors pluripotent stem cells. Stem cells undergoes cell division within the CZ and give rise descendants which enters into the surrounding peripheral zone (PZ), where they get recruited into organs. Stem cell daughters that get pushed underneath the CZ form rib meristem (RM). RM cells differentiate into stem tissue and vascular bundles. Understanding how stem cell daughters differentiate into PZ and RM cell types is essential to unravel the mechanism of meristem development in higher plants. Here, we show that meristem patterning and lateral organ primordia formation, besides intercellular transport, are also regulated by auxin biosynthesis mediated by two closely related genes belonging to *TRYPTOPHAN AMINOTRANSFERASE* family. In Arabidopsis SAM, *TAA1* and *TAR2* are required to maintain auxin responses and identity of PZ cell types. Furthermore, our genetic analysis shows that in the absence of local auxin production and transport differentiation of stem cells into PZ and RM cell types is stalled causing a complete arrest of shoot growth and development. Our study revealed that auxin biosynthesis and transport together control the patterning of SAM into PZ and RM cell types.
