## Supplemental Table for "Local auxin biosynthesis promotes shoot patterning and stem cell differentiation in Arabidopsis shoot apex"

### Sheet: Table S1
Table S1: Quantification of cells showing GFP fluorescences in taa1, tar2 and taa1 tar2 double mutant (Fig.1)
A comparison of SAM size in Col-0, taa1-1, tar2-1, taa1-1 tar2-1 (Supplementary Fig. 1)
Plant line number	Col 0	taa1-1	tar2-1	taa1-1 tar2-1
P1	5513.06	3641.37	5491.76	3446.37
P2	5142.88	4719.81	5836.46	3907.3
p3	4062.41	5921.31	5507.84	2759.34
P4	4539.9	6855.39	5238.34	2778.44
P5	4021.37	4359.03	7114.06	3732.86
P6	5723.96	4589.26	5378.01	4236.44
P7		3962.6	5183.31	2279.94
Mean	4833.93	4864.11	5678.54	3305.81
SD	733.59	1135.94	668.21	714.044
SEM	299.487	429.345	252.56	269.883
ANOVA summary
F	9.753
P value	0.0002
P value summary	***
Are differences among means statistically significant? (P < 0.05)	Yes
R square	0.5599
Tukey's multiple comparisons test	Mean Diff.	95% CI of diff.	Significant?	Summary
Col 0 vs. taa1-1	-30.18	-1321 to 1261	No	ns
Col 0 vs. tar2-1	-844.6	-2136 to 446.3	No	ns
Col 0 vs. taa1-1tar2-1	1528	237.2 to 2819	Yes	*
taa1-1 vs. tar2-1	-814.4	-2055 to 425.9	No	ns
taa1-1 vs. taa1-1tar2-1	1558	318.0 to 2799	Yes	*
GFP +ve and -ve cells data													Ratio GFP+ve /GFP -ve cells
	taa1-1 tar2-1	GFP -ve cells	GFP +ve cells	total number of cells		WT Col0	GFP -ve cells	GFP +vE Cells	Total number of cells					Col-0		taa1 tar2
	P1	49	59	108		P1	210	92	302				P1	0.438095	P1	1.20408
	P2	71	79	150		P2	205	70	275				P2	0.341463	P2	1.11268
	P3	54	56	110		P3	201	118	319				P3	0.587065	P3	1.03704
	P4	56	63	119		P4	226	92	318				P4	0.40708	P4	1.125
	P5	64	101	165		P5	274	127	401				P5	0.463504	P5	1.57812
	P6	30	72	102		P6	223	105	328				P6	0.470852	P6	2.4
	P7	37	76	113		P7	227	81	308				P7	0.356828	P7	2.05405
	P8	46	88	134		P8	240	95	335				P8	0.395833	P8	1.91304
	P9	63	59	122		P9	229	91	320				P9	0.39738	P9	0.936508
	average	52.2222	72.5556			average	226.111	96.7778					Average	0.428678		1.4845
	standard deviaton	13.2267	15.1419			standard deviation	21.9114	17.6052					Standard deviation	0.0737056		0.524594
	standard error	4.40889	5.04731			standard error	7.30381	5.86841				0.438095	Standard error mean	0.0245685		0.174865
	Unpaired t test					Unpaired t test							Unpaired t test
	P value	0.0079				P value	< 0.0001						P value	< 0.0001
	P value summary	**				P value summary	****						P value summary	****
	Significantly different? (P < 0.05)	Yes				Significantly different? (P < 0.05)	Yes						Significantly different? (P < 0.05)	Yes
	One- or two-tailed P value?	Two-tailed				One- or two-tailed P value?	Two-tailed						One- or two-tailed P value?	Two-tailed
						t, df	t=13.80 df=16						t, df	t=5.979 df=16

### Sheet: Table S2
Table S2: Auxin input and ouput response
Number of auxin maxima in Col-0, taa1-1 tar2-1, taa1-1 tar2-1 (Fig.2)
Col-0			taa1-1			tar2-1			taa1-1 tar2-1
Plant line	No. of DR5 positive cells		Plant line	No. of DR5 positive cells		Plant line	No. of DR5 positive cells		Plant line	No. of DR5 positive cells
P1	5		P1	6		P1	5		P1	2
P2	6		P2	5		P2	6		P2	1
P3	5		P3	6		P3	6		P3	0
P4	5		P4	5		P4	5		P4	0
P5	6		P5	6		P5	5		P5	0
P6	5		P6	5		P6	5		P6	0
p7	5		p7	5		p7	5		p7	1
p8	6		p8	5		p8	6		p8	0
p9	6		p9	6		p9	6		p9	1
p10	5		p10	6		p10	5		p10	0
Average	5.4			5.5			5.4			0.5
Standard deviation	0.516398			0.527046			0.516398			0.707107
Standard error mean	0.163299			0.166667			1.70763			0.223607
ANOVA summary
F	185.7
P value	< 0.0001
P value summary	****
Are differences among means statistically significant? (P < 0.05)	Yes
R square	0.9393
Tukey's multiple comparisons test	Mean Diff.	95% CI of diff.	Significant?	Summary
Col-0 vs. taa1-1	-0.1	-0.7896 to 0.5896	No	ns
Col-0 vs. tar2-1	0	-0.6896 to 0.6896	No	ns
Col-0 vs. taa1-1 tar2-1	4.9	4.210 to 5.590	Yes	****
taa1-1 vs. tar2-1	0.1	-0.5896 to 0.7896	No	ns
taa1-1 vs. taa1-1 tar2-1	5	4.310 to 5.690	Yes	****
tar2-1 vs. taa1-1 tar2-1	4.9	4.210 to 5.590	Yes	****
	SAMs showing D2 positive cells
	Col-0			taa1-1			tar2-1			taa1 tar2
	p1	42		p1	42		p1	69		P1	78
	p2	44		p2	33		p2	22		p2	82
	p3	66		p3	54		p3	58		p3	81
	p4	32		p4	47		p4	39		p4	76
	p5	42		p5	34		p5	59		p5	66
	p6	34		p6	31		p6	54		p6	79
	p7	48		p7	39		p7	27		p7	90
	p8	53		p8	45		p8	70
Average		45.125			40.625			49.75			78.8571
Standard deviation		10.8422			7.90908			18.3439			7.221
standard error mean		3.8333			2.79628			6.48556			2.55301
Tukey's multiple comparisons test	Mean Diff.	95% CI of diff.	Significant?	Summary
Col-0 vs. taa1-1	9.125	-7.785 to 26.04	No	ns
Col-0 vs. tar2-1	4.625	-12.29 to 21.54	No	ns
Col-0 vs. taa1-1 tar2-1	-26.85	-46.13 to -7.569	Yes	**
taa1-1 vs. tar2-1	-4.5	-21.41 to 12.41	No	ns
taa1-1 vs. taa1-1 tar2-1	-35.98	-55.26 to -16.69	Yes	***
tar2-1 vs. taa1-1 tar2-1	-31.48	-50.76 to -12.19	Yes	***
ANOVA summary
F	9.749
P value	0.0002
P value summary	***
Are differences among means statistically significant? (P < 0.05)	Yes
R square	0.5391

### Sheet: Table S3
Table S3: Axillary meristem number is redcued in auxin biosysnthesis mutant (Fig. 4)
	Number of axillary meristem 35 days
	WT Ler	pin1-5	pin1 taa1	pin1 tar2
p1	2	3	2	2
p2	2	1	2	2
p3	2	2	2	2
p4	2	2	2	2
p5	3	3	3	1
p6	2	2	2	2
p7	2	2	2	2
p8	3	2	3	1
p9	2	3	2	2
p10	2	3	2	2
p11	2	2	2	1
p12	3	2	3	1
p13	2	2	2	1
p14	3	2	3	3
p15	3	2	3	2
p16	2	2	2	1
p17	3	3	3	2
p18	3	2	2	0
AVERAGE	2.38889	2.22222	2.33333	1.61111
STD DEVIATION	0.501631	0.548319	0.485071	0.697802
STD ERROR	0.118236	0.12924	0.114332	0.164474
ANOVA summary
F	7.265
P value	0.0003
P value summary	***
Are differences among means statistically significant? (P < 0.05)	Yes
R square	0.2427
Tukey's multiple comparisons test	Mean Diff.	95% CI of diff.	Significant?	Summary
Ler-0 vs. pin1-5	0.1667	-0.3289 to 0.6622	No	ns
Ler-0 vs. pin1-5 taa1-1	0.05556	-0.4400 to 0.5511	No	ns
Ler-0 vs. pin1-5 tar2-1	0.7778	0.2822 to 1.273	Yes	***
pin1-5 vs. pin1-5 taa1-1	-0.1111	-0.6067 to 0.3844	No	ns
pin1-5 vs. pin1-5 tar2-1	0.6111	0.1156 to 1.107	Yes	**
pin1-5 taa1-1 vs. pin1-5 tar2-1	0.7222	0.2267 to 1.218	Yes	**

### Sheet: Table S4
Table S4: Decrease in the number of lateral organ primordia (Fig. 4)
	Number of flowers in 35 day old plants
	Wt Ler	pin1-5	pin1 taa1	pin1 tar2
p1	7	6	0	0
p2	6	4	0	0
p3	7	4	0	0
p4	6	5	5	0
p5	6	0	0	0
p6	5	6	4	0
p7	5	4	0	0
p8	4	6	0	0
p9	7	6	2	0
p10	6	2	0	0
p11	6	2	0	0
p12	7	6	0	0
p13	7	6	0	0
p14	5	3	0	0
p15	8	6	1	0
p16	6	6	0	0
p17	6	3	1	0
p18	6	5	1	0
AVERAGE	6.11111	4.44444	0.777778	0
STD DEVIATION	0.963382	1.82216	1.4775	0
STD ERROR	0.227071	0.429487	0.34825	0
ANOVA summary
F	95.5
P value	< 0.0001
P value summary	****
Are differences among means statistically significant? (P < 0.05)	Yes
R square	0.8082
Tukey's multiple comparisons test	Mean Diff.	95% CI of diff.	Significant?	Summary
Ler-0 vs. pin1-5	1.667	0.5535 to 2.780	Yes	**
Ler-0 vs. pin1-5 taa1-1	5.333	4.220 to 6.447	Yes	****
Ler-0 vs. pin1-5 tar2-1	6.111	4.998 to 7.224	Yes	****
pin1-5 vs. pin1-5 taa1-1	3.667	2.553 to 4.780	Yes	****
pin1-5 vs. pin1-5 tar2-1	4.444	3.331 to 5.558	Yes	****
pin1-5 taa1-1 vs. pin1-5 tar2-1	0.7778	-0.3354 to 1.891	No	ns

### Sheet: Table S5
Table S5: Number of siliques in auxin biosynthesis and transport mutant plants (Fig.4)
	Number of silliques in 35 day old plants
	Wt Ler	pin1-5	pin1 taa1	pin1 tar2
p1	22	6	7	6
p2	19	9	6	6
p3	26	11	5	3
p4	25	6	1	4
p5	22	7	5	5
p6	23	6	5	3
p7	25	6	8	4
p8	23	7	5	4
p9	21	6	3	5
p10	16	6	4	3
p11	17	8	5	5
p12	21	8	7	5
p13	20	12	7	5
p14	21	8	6	5
p15	19	8	4	2
p16	21	7	6	4
p17	20	7	4	4
p18	23	8	6	4
AVERAGE	21.3333	7.55556	5.22222	4.27778
STD DEVIATION	2.65684	1.72259	1.6647	1.07406
STD ERROR	0.626224	0.406019	0.392375	0.253157
ANOVA summary
F	325.7
P value	< 0.0001
P value summary	****
Are differences among means statistically significant? (P < 0.05)	Yes
R square	0.9349
Tukey's multiple comparisons test	Mean Diff.	95% CI of diff.	Significant?	Summary
Ler-0 vs. pin1-5	13.78	12.14 to 15.42	Yes	****
Ler-0 vs. pin1-5 taa1-1	16.11	14.47 to 17.75	Yes	****
Ler-0 vs. pin1-5 tar2-1	17.06	15.42 to 18.70	Yes	****
pin1-5 vs. pin1-5 taa1-1	2.333	0.6938 to 3.973	Yes	**
pin1-5 vs. pin1-5 tar2-1	3.278	1.638 to 4.917	Yes	****
pin1-5 taa1-1 vs. pin1-5 tar2-1	0.9444	-0.6951 to 2.584	No	ns

### Sheet: Table S6
Table S6: Inflorescence meristem height in 35 day old plants (Fig.4)
	Stem length data (in cm) 35 days
	WT Ler	pin1-5	pin1-5 taa1	pin1-5 tar2
p1	23	8.3	6	9.5
p2	15.5	8	5.5	8.5
p3	23	11.5	6.5	7.5
p4	22.5	8	5.5	9
p5	24	8	5.5	8
p6	21.5	8	6.5	8.5
p7	22	8.5	7.7	10.5
p8	20	11.5	8	9.5
p9	17	11.5	5.5	7.5
p10	19	11.5	5.5	9.2
p11	23	7	8.7	13.5
p12	23	8	5.5	9
p13	22	13	7	7.5
p14	14	8.5	7	7.7
p15	22	10	6.5	6
p16	22	10	6.5	7
p17	22	8.5	6	7.5
p18	22	10	6	7.5
AVERAGE	20.9722	9.43333	6.41111	8.52222
STD DEVIATION	2.80479	1.72967	0.959098	1.65158
STD ERROR	0.661095	0.407688	0.226062	0.389281
ANOVA summary
F	220.9
P value	< 0.0001
P value summary	****
Are differences among means statistically significant? (P < 0.05)	Yes
R square	0.907
Tukey's multiple comparisons test	Mean Diff.	95% CI of diff.	Significant?	Summary
Ler-0 vs. pin1-5	11.67	9.996 to 13.34	Yes	****
Ler-0 vs. pin1-5 taa1-1	14.83	13.16 to 16.50	Yes	****
Ler-0 vs. pin1-5 tar2-1	12.72	11.05 to 14.39	Yes	****
pin1-5 vs. pin1-5 taa1-1	3.167	1.496 to 4.838	Yes	****
pin1-5 vs. pin1-5 tar2-1	1.056	-0.6154 to 2.726	No	ns
pin1-5 taa1-1 vs. pin1-5 tar2-1	-2.111	-3.782 to -0.4402	Yes	**

### Sheet: Table S7
Table S7: Primers used in the present study
Primers Used for cloning
Gene Name		Primer sequence
TAR2 promoter cloning	F	CACCTCAAAGAAAGAAAAACCACACCCTG
	R	TTTCTCTCAAAACTAAAACACAAAACCA
TAA1 CDS cloning	F	CACCATGGTGAAACTGGAGAACTCGAGG
	R	CTAAAGGTCAATGCTTTTAATGAGCTTC
TAR2 CDS cloning	F	CACCATGGGACAGATTCCGAGGTTTCTTT
	R	TACAAAGTTGAATTAAAGGAAGAT
ARF3 CDS cloning	F	CACCATGGGTGGTTTAATCGATCTG
	R	CTAGAGAGCAATGTCTAGCAACATG
ARF4 CDS cloning	F	CACCATGGAATTTGACTTGAATACTGAG
	R	TCAAACCCTAGTGATTGTAGGAGAAGAA
ARF5 CDS cloning	F	CACCATGATGGCTTCATTGTCTTGTGTT
	R	TTATGAAACAGAAGTCTTAAGATCGTTA
CUC1 CDS cloning	F	CACCATGGATGTTGATGTGTTTAACGGTT
	R	TCAGAGAGTAAACGGCCACACACTCACG
WUS CDS cloning	F	CACCATATGATGGAGCCGCCACAGCATCA
	R	ATCTCGAGCTAGTTCAGACGTAGCTCA
SP/pTAR2 /Sbf1	F	CCTGCAGGGCTCTTTCAAAGAAAGAAAA
SP/pTAR2 /Asc1	R	GGCGCGCCTTTCTCTCAAAACTAAAACA
Primers used to amplify template for probe synthesis
		Primer Sequence
pENTER/D/TOPO T7 sense	F	CTCGGGCCCTAATACGACTCACTATAGG
	R	GCCAACTTTGTACAAGAAAGCTGGGTCG
pENTER/D/TOPO T7 Antisense	F	GACCATGTAATACGACTCACTATAGGGGATATCAG
	R	AAAGCAGGCTCCGCGGCCGCCCCCTTCACC
Primers Used for genotyping
Gene Name		Primer sequence
tar2-1/24670-F1	F	GCACGCAAGTGAAGCTCCAAGC
tar2-1/24670-R1	R	ATACTGTGGCCAATAGTAAGCC
TAA1 DWLB1	F	CATACTCATTGCTGATCCATGTAGATTTCC
TAA1 70560-R1	R	GCTTTTAATGAGCTTCATGTTGG
TAA1 70560-F8	F	CATCAGAGAGACGGTGGTGAAC
SALK LB primer	LB3	ATTTTGCCGATTTCGGAACCACCATCAAA
